# RNA G-quadruplexes mediate cooperativity in HNRNPH binding and splicing regulation

**DOI:** 10.64898/2026.03.03.709289

**Authors:** Kerstin Tretow, Mario Keller, Mikhail Mesitov, Miona Ćorović, Mirko Brüggemann, Jonas Busam, Farica Zhuang, Nadine Körtel, Nicolas Melchior, Anke Busch, Simon Braun, Nadja Hellmann, Heike Hänel, Pol Besenius, Susanne Strand, Yoseph Barash, Stefan Legewie, Friederike Schmid, Julian König, Kathi Zarnack

**Affiliations:** Institute of Molecular Biology (IMB), Ackermannweg 4, 55128 Mainz, Germany; Buchmann Institute for Molecular Life Sciences (BMLS) & Institute of Molecular Biosciences, Goethe University Frankfurt, Max-von-Laue-Str. 15, 60438 Frankfurt, Germany; Theodor Boveri Institute, Julius Maximilians University Würzburg, Biocenter, Am Hubland, 97074 Würzburg, Germany; Department of Computer and Information Science, University of Pennsylvania, 3330 Walnut Street, Philadelphia, PA 19104, USA; Department of Chemistry, Biochemistry, Johannes Gutenberg University Mainz, Hanns-Dieter-Hüsch-Weg 17, 55128 Mainz, Germany; Department of Chemistry, Johannes Gutenberg University Mainz, Duesbergweg 10-14, 55128 Mainz, Germany; Department of Medicine I, University Medical Center of the Johannes Gutenberg University Mainz, Obere Zahlbacher Straße 63, 55131 Mainz, Germany; Department of Genetics, Perelman School of Medicine, University of Pennsylvania, 415 Curie Boulevard, Philadelphia, PA 19104, USA; University of Stuttgart, Institute of Biomedical Genetics (IBMG) & Stuttgart Research Centre Systems Biology (SRCSB), Allmandring 31, 70569 Stuttgart, Germany; Institute of Physics, Johannes Gutenberg University Mainz, Staudingerweg 7-9, 55128 Mainz, Germany

**Keywords:** HNRNPH, alternative splicing, cooperative regulation, RNA structure, RNA G-quadruplex, G4, cancer, iCLIP, RTstop profiling, antisense oligonucleotides, mathematical modelling

## Abstract

Alternative splicing, regulated by RNA-binding proteins (RBPs), enables the generation of diverse transcript isoforms critical for cellular function. However, how RNA secondary structure impacts RBP binding and function remains poorly understood. Here, we unravel how RNA G-quadruplexes (rG4s) facilitate cooperativity in splicing regulation by the RBP heterogeneous nuclear ribonucleoprotein H (HNRNPH). Through high-throughput *in vivo* and *in vitro* studies combined with theoretical modeling, we dissect how rG4s mediate cooperative HNRNPH binding to RNA, ultimately modulating the splicing of hundreds of exons. rG4 unfolding by HNRNPH exposes multiple G-rich binding sites, thereby establishing indirect cooperativity, which is further amplified to achieve switch-like splicing regulation. HNRNPH-mediated regulation is evident in breast cancer patients, with tumors showing rG4-disrupting variants and global HNRNPH alterations, driving distinct splicing patterns that distinguish tumor subtypes. Overall, our findings offer valuable insights into the mechanistic role of RNA secondary structures in cooperative RBP binding and splicing regulation and highlight the clinical relevance of HNRNPH-dependent splicing in cancer.

**Highlights:**

- Hundreds of cassette exons are cooperatively regulated by HNRNPH.
- Unfolding of RNA G-quadruplexes (rG4s) at HNRNPH binding sites facilitates indirect cooperativity in RNA binding.
- Multi-step splicing amplifies the response into highly switch-like regulation.
- rG4-disrupting variants and changing *HNRNPH* expression are associated with breast cancer phenotypes.
