## Supplemental Table 1 for "RNA G-quadruplexes mediate cooperativity in HNRNPH binding and splicing regulation"

### Sheet: High-throughput sequencing 
Project ID - RNAseq	Sample	All Reads	Uniquely mapped reads
imb_koenig_2019_04_tretow_mRNAseq_H1_OE_MCF7	Ctrl_rep1	66392841	61,608,998 (92.79%)
	600H1_rep1	67181984	62,540,291 (93.09%)
	1000H1_rep1	64904311	59,972,851 (92.40%)
	2500H1_rep1	64043680	58,949,827 (92.05%)
	Ctrl_rep2	67676607	63,011,769 (93.11%)
	600H1_rep2	66076059	61,616,178 (93.25%)
	1000H1_rep2	61838728	57,624,908 (93.19%)
	2500H1_rep2	66365390	61,321,716 (92.40%)
	Ctrl_rep3	70449297	65,635,805 (93.17%)
	600H1_rep3	63660474	59,334,343 (93.20%)
	1000H1_rep3	63093200	58,812,559 (93.22%)
	2500H1_rep3	65699878	61,074,143 (92.96%)
imb_koenig_mRNAseq_H1_KD_MCF7	ctrl_rep1	54398082	50,483,355 (92.80%)
	50_rep1	54377340	50,363,442 (92.62%)
	100_rep1	55948634	51,718,210 (92.44%)
	250_rep1	55210070	51,264,416 (92.85%)
	500_rep1	56670086	52,492,958 (92.63%)
	1000_rep1	58944530	54,575,739 (92.59%)
	5000_rep1	55748462	51,531,739 (92.44%)
	10000_rep1	55386472	51,407,618 (92.82%)
	ctrl_rep2	54978228	51,153,196 (93.04%)
	50_rep2	57322868	52,954,052 (92.38%)
	100_rep2	56999476	52,905,544 (92.82%)
	250_rep2	57070768	50,074,824 (87.74%)
	500_rep2	54461429	50,365,615 (92.48%)
	1000_rep2	54999940	50,915,694 (92.57%)
	5000_rep2	55898403	51,784,912 (92.64%)
	10000_rep2	54349513	50,137,823 (92.25%)
	ctrl_rep3	56776075	52,585,403 (92.62%)
	50_rep3	56856988	52,679,709 (92.65%)
	100_rep3	56511407	52,234,868 (92.43%)
	250_rep3	56272010	52,110,662 (92.60%)
	500_rep3	55399052	51,349,144 (92.69%)
	1000_rep3	55312391	51,133,613 (92.45%)
	5000_rep3	55746863	51,460,218 (92.31%)
	10000_rep3	57630206	53,750,189 (93.27%)
Project ID - iCLIP2	Sample	All Reads	Uniquely mapped reads	Duplicate removal
imb_koenig_2019_03_tretow_iCLIP_H1_MCF7	hnRNPH_sample1_HH_2	51789470	42,205,487 (81.49%)	26,662,473 (63.17%)
	hnRNPH_sample2_KT_2	53774474	43,630,868 (81.14%)	28,176,920 (64.58%)
	hnRNPH_sample3_KT_3	50224402	40,976,619 (81.59%)	28,127,499 (68.64%)
	hnRNPH_sample4_H_1	33453348	26,720,488 (79.87%)	22,957,946 (85.92 %)
	hnRNPH_sample5_H_2	39120013	31,642,460 (80.89%)	24,928,025 (78.78%)
	hnRNPH_sample6_H_3	36776226	29,354,806 (79.82%)	24,373,875 (83.03%)
	hnRNPH_sample7_H_4	39101943	32,009,013 (81.86%)	23,177,897 (72.42%)
Project ID - in vitro iCLIP2	Sample	Assigned reads	Reads after adapter trimming
imb_koenig_2021_03_tretow_ivtCLIPHNRNPH1	GTP_rep1	21976735	21,975,865 (100%)
	GTP_rep2	24462524	24,461,301 (100%)
	GTP_rep3	21164480	21,163,565 (100%)
	GTP_rep4	22089273	22,088,491 (100%)
	7dGTP_rep1	16019967	16,014,759 (99.97%)
	7dGTP_rep2	16625793	16,624,848 (99.99%
	7dGTP_rep3	18698310	18,696,210 (99.99%)
	7dGTP_rep4	19414984	19,413,033 (99.99%)
Project ID - RTstop	Sample	Assigned reads	Reads after adapter trimming
imb_koenig_2021_01 tretow_RTstopHNRNPH1	GTP_KCL_rep1	12625377	12,679,173 (99.98%)
	GTP_KCL_rep2	15582784	12,586,159 (99.69%)
	GTP_KCL_rep3	13532373	15,528,325 (99.65%)
	GTP_NaCl_rep1	11418756	13,494,360 (99.72%)
	GTP_NaCl_rep2	11075337	11,355,005 (99.44%)
	GTP_NaCl_rep3	10860595	11,031,760 (99.61%)
	7dGTP_KCL_rep1	10641420	10,789,442 (99.34%)
	7dGTP_KCL_rep2	10583096	10,577,943 (99.40%)
	7dGTP_KCL_rep3	10836599	10,512,856 (99.34%)
	7dGTP_NaCl_rep1	9698010	10,779,863 (99.48%)
	7dGTP_NaCl_rep2	11898258	9,642,233 (99.42%)
	7dGTP_NaCl_rep3	11018211	11,794,875 (99.13%)

### Sheet: Sheet1
Table S1. Summary of high-throughput sequencing experiments. The table summarizes the number of reads for all high-throughput sequencing experiments conducted in this study. For RNA-seq (serial overexpression and knockdown of HNRNPH), iCLIP2, in vitro iCLIP2, and RTstop experiments, the individual replicates and their corresponding number of sequenced reads or read pairs are given. The number of …
