## Supplemental Table 6 for "RNA G-quadruplexes mediate cooperativity in HNRNPH binding and splicing regulation"

### Sheet: Sheet1
Table S6. List of oligonucleotides used in this study. Oligonucleotides used in this study include primer pairs for PCR amplification (“PCR”), oligonucleotides used for generating minigene reporter mutants (“Cloning”), oligos used for in vitro transcription (“In vitro transcription”), siRNAs (“siRNA”), and RNA oligos (“RNA oligos”). Name, sequence, and source are given for each oligonucleotide.

### Sheet: Cloning
No	Name	Sequence (5' - 3')	Source
1	AKR1A1_HindIII_F	TAAGCAAAGCTTGTAGAAGCCTGGCATTTGTGTC	Sigma-Alrdrich
2	AKR1A1_XbaI_R	ACGACTTCTAGACCAAGAAAATGTCCCAAAGAGC	Sigma-Alrdrich
3	AKR1A1_SS mutation_F	TTATTCTTTGTCTCAGGTGGAATG	Sigma-Alrdrich
4	AKR1A1_SS mutation_R	CCCATCACCATGAAGTGG	Sigma-Alrdrich
5	HNRNPH1_OE_F	ATGATGTTGGGCACGGAAGG	Sigma-Alrdrich
6	HNRNPH1_OE_R	AAGCTTAGTGATGGTGATGGTGATGTGCAATGTTTGATTGAAAATCACTGG	Sigma-Alrdrich
7	pET_gibson_HNRNPH1_F	CATCACCATCACCATCACTAAG	Sigma-Alrdrich
8	pET_gibson_HNRNPH1_R	CTCCACCTTCCGTGCCCAACATCAT GCTTTGAAAATATAAATTTTCCTCG	Sigma-Alrdrich
9	AKR1A1_UI_mut_F	CAGCAATAGAAAGTGGTCCAGACATGCATGTCTGAGATGAGCCAAGCAAGCTGGGTGTC	Sigma-Alrdrich
10	AKR1A1_UI_mut_R	ACTCCTCCACTCTTCTTCAGCCTGCTTTTCTCACCATTTCTCATCGGCAATTTCATTCTCTCC	Sigma-Alrdrich
11	AKR1A1_DI_mut_F	CAAGAGTTAAGAGATTTCTTATTTCAGTGTCTGAGTGAGGCTGAGGATCTTGC	Sigma-Alrdrich
12	AKR1A1_DI_mut_R	CCTCTCAACTCAGGGCTCTCTCTCTAAGACTGCTTCATACCTGAGCAAGATCTGAG	Sigma-Alrdrich
13	AKR1A1_non-g4-bs1_F	GGCAGTCTCCGGGTTCAGTGTCTGAGTGAGG	Sigma-Alrdrich
14	AKR1A1_non-g4-bs1_R	CAAATCACCCCAGTCAACTCAGGGCTCTCTC	Sigma-Alrdrich
15	AKR1A1_non-g4-bs2_F	TTGGTTAGAGATTTCTTATTTCAGTGTCTG	Sigma-Alrdrich
16	AKR1A1_non-g4-bs2_R	CCACCCGTCAACTCAGGGCTCTCTC	Sigma-Alrdrich

### Sheet: PCR
PCR
No	Name	Sequence (5' - 3')	Source
1	ssDNA amplification_F	TAATACGACTCACTATAGGG	Sigma-Aldrich
2	ssDNA amplification_R-ARPC2.von.Hacht	TAATACGACTCACTATAGGG	Sigma-Aldrich
3	ssDNA amplification_R-oligo library and CD46	GCTGAACCGCTCTT	Sigma-Aldrich
4	ssDNA amplification_R-MYL6 WT	GAGCCGTACCCG	Sigma-Aldrich
5	ssDNA amplification_R-MYL6 mutant	GGAGTCGTACATGTAAC	Sigma-Aldrich
6	P5Solexa_s	ACACGACGCTCTTCCGATCT	Sigma-Aldrich
7	P3Solexa_s	CTGAACCGCTCTTCCGATCT	Sigma-Aldrich
8	P5Solexa	AATGATACGGCGACCACCGAGATCTACACTCTTTCCCTACACGACGCTCTTCCGATCT
9	P3Solexa	CAAGCAGAAGACGGCATACGAGATCGGTCTCGGCATTCCTGCTGAACCGCTCTTCCGATCT
RT-PCR
No	Name	Sequence (5' - 3')	Source
1	MYL6_F	GGCATGAGGACAGCAATG	Sigma-Aldrich
2	MYL6_R	CTGACGGCAAACATCATCC	Sigma-Aldrich
3	PIP4K2C_F	TTGTGAAGTGCCATGGCAAC	Sigma-Aldrich
4	PIP4K2C_R	CCACATCTCTCTTCAGCTTCTCC	Sigma-Aldrich
5	SNHG21_F	TTGCAGTATAGCCACTGAAG	Sigma-Aldrich
6	SNHG21_R	GGGACAGATTTACCTCAAGG	Sigma-Aldrich
7	AKR1A1_splicing iso_F	TCCACCCACTACAAGGAGAC	Sigma-Aldrich
8	AKR1A1_splicing iso_R-endogenously binding	AGATCACTTTCCGCTGGACC	Sigma-Aldrich
9	AKR1A1_splicing iso_R-pcDNA3.1	AGATGGCTGGCAACTAGAAGG	Sigma-Aldrich
qPCR
No	Name	Sequence (5' - 3')	Source
1	HNRNPH1_F	GTACACATGCGGGGATTACC	Sigma-Aldrich
2	HNRNPH1_R	CGAACTCGACATCTGCTTCA	Sigma-Aldrich
3	Beta-actin_F	TCCTCCCTGGAGAAGAGCTAC	Sigma-Aldrich
4	Beta-actin_R	TGGAGTTGAAGGTAGTTCGTG	Sigma-Aldrich

### Sheet: RNA oligos
No	Name	Sequence (5' - 3')	Source
1	FAM-labelled ARPC2.von.Hacht	FAM-AGGGGGCUGGGCGGGGACCGGGU	Integrated DNA Technologies (IDT)
2	FAM-TAMRA-labelled ARPC2.von.Hach	FAM-AGGGGGCUGGGCGGGGACCGGGU-TAMRA	Integrated DNA Technologies (IDT)
3	ARPC2.von.Hacht	UCUAAGGGGGCUGGGCGGGGACCGGGUUU	Integrated DNA Technologies (IDT)
4	MYL6	UGUCGGGGUGACGGGCCCAUGGGGCGGGUACGGCUCC	Integrated DNA Technologies (IDT)
5	CD46	UAGUAAUGAAAGGAGGGAGGACAUU	Integrated DNA Technologies (IDT)

### Sheet: siRNA
No	Name	Sequence (5' - 3')	Source
1	HNRNPH1 siRNA	GGAGCUGGCUUUGAGAGGA[dT][dT]	Sigma-Aldrich
2	Non-target siRNA	UGGUUUACAUGUCGACUAA[dT][dT]	Sigma-Aldrich

### Sheet: Oligos in vitro transcription
No	Name	Sequence (5' - 3')	Source
1	ARPC2.von.Hacht	TAATACGACTCACTATAGTAAATAGATTTGCGTTACTGTCTAAGGGGGCTGGGCGGGGACCGGGTTTTTCTTTTATTTTCTTTTCGTATGCCGTCTTCTGCTTGAAAAAAAAAAACCCCCTGCCCCCATCCCTGCAGCTTGGCCAGGATGGTGCTGCGCGGAAACCGACAGATCGGAAGAGCGGTTCAGC	Sigma-Aldrich
2	CD46	TAATACGACTCACTATAGTAAAATCCTTCAAATTTCTGGTGATGTTCACTTATTTTTAGTAATGAAAGGAGGGAGGACATTTGTATAGCCAAGATCGGAAGAGCGGTTCAGC	Sigma-Aldrich
3	MYL6 WT	TAATACGACTCACTATAGTTTGTGAGGCATATCCTGTCGGGGTGACGGGCCCATGGGGCGGGTACGGCTCC	Sigma-Aldrich
